# Genome-wide association study of plasma triglycerides, phospholipids and relation to cardio-metabolic risk factors

**DOI:** 10.1101/621334

**Authors:** Ayşe Demirkan, Rene Pool, Joris Deelen, Marian Beekman, Jun Liu, Amy C. Harms, Anika Vaarhorst, Fiona A Hagenbeek, Gonneke Willemsen, Aswin Verhoeven, Najaf Amin, Ko Willems van Dijk, Thomas Hankemeier, Dorret I. Boomsma, Eline Slagboom, Cornelia M. van Duijn

**Affiliations:** Department of Epidemiology, Erasmus Medical Center, Rotterdam, the Netherlands; Department of Clinical and Experimental Research, Faculty of Bioscience and Medicine, Univeristy of Surrey, Guildford, United Kingdom; Department of Genetics, Univeristy Medical Center Groningen, Groningen, The Netherlands; Netherlands Twin Register, Department of Biological Psychology, Vrije Universiteit Amsterdam, Van der Boechorststraat 7, 1081 BT Amsterdam, The Netherlands; Molecular Epidemiology, Department of Biomedical Data Sciences, Leiden University Medical Center, Leiden, the Netherlands; Max Planck Institute for Biology of Ageing, Cologne, Germany; Division of Analytical Biosciences, Leiden Academic Centre for Drug Research, Leiden University, Leiden, the Netherlands; Department of Human Genetics, Leiden University Medical Center, Leiden, the Netherlands; Department of Internal Medicine, division Endocrinology, Leiden University Medical Center, Leiden, the Netherlands; Netherlands Metabolomics Centre, Leiden University, Leiden, the Netherlands; Nuffield Department of Population Health, Oxford University, Oxford, United Kingdom

**Author notes:** The authors contributed equally to this work (Ayşe Demirkan, Rene Pool, Joris Deelen). **Corresponding author**: Cornelia van Duijn, Nuffield Department of Population Health, Oxford University, Oxford, United Kingdom.

## Abstract

There is continuous interest in the genetic determinants of plasma triglycerides (TGs) and phospholipids and their role in the etiology of cardiovascular disease (CVD). Here, we report the results of a Dutch genome wide association study (GWAS) of an in-house developed lipidomics platform, focusing on 90 plasma lipids. Lipids were assessed by liquid chromatography mass spectrometry in participants from the Leiden Longevity Study, the Netherlands Twin Register and the Erasmus Rucphen Family (ERF) study and meta-analysed, resulting in a sample size of 5537 participants. In addition, we performed genetic correlation analyses between the 90 plasma lipids and markers of metabolic health, as well as vascular pathology and CVD combining our GWAS results with publicly available GWAS outputs. We replicated previously known associations between 34 lipids and 10 lipid quantitative trait loci (lipQTL) (*GCKR, APOA1, FADS1, SGPP1,TMEM229B, LIPC, PDXDC1, CETP, CERS4* and *SPTLC3*) with metabolome-wide (P < 1.61 × 10^−9^) significance. Moreover, we report 6 novel phospholipid-related and 5 triglyceride (TG)-related loci: *SGGP1* (SM21:0), *SPTLC3* (SM21:0 and SM25:1), *FADS1* (LPCO16:1, PC38:2, PEO36:5, PEO38:5, TG56:5, TG56:6, and TG56:7), *TMEM229* (LPCO16:1), *GCKR* (TG50:2), and *APOA1* (TG54:4). In addition, we report suggestively significant (P < 5 × 10^−8^) associations mapping to eleven novel lipid quantitative trait loci (lipQTLs), three of which are supported by mining previous GWAS data: *MAU* (PC34:4), *LDLR* (SM16:0), and *MLXIPL* (TG48:1 and TG50:1)). Genetic correlation analysis indicates that one specific specific sphingomyelin, SM22:0, shares common genetic background with CVD. Levels of SM22:0 also positively associate with carotid artery intima-media thickness in the ERF study, and this observation is independent of LDL-C level. Our findings yield higher resolution of plasma lipid species and new insights in the biology of circulating phosholipids and their relation to CVD risk.
