## supplementary table for "Genome-wide association study of plasma triglycerides, phospholipids and relation to cardio-metabolic risk factors"

### Sheet: Explanation column names
Variable name	name of lipid variable
N missing	number of missing lipid variables
N lipidMed	number of individuals using lipid lowering medication
N fasting	number of individuals with fasted blood samples
N available	total number of individuals available for analysis
min	minimum value
max	maximum value
mean	mean
sd	standard deviation

### Sheet: TableS1
GENOTYPING AND IMPUTATION
	Genotyping		QC per sample	QC per SNP				Imputation	Analysis	Adjustments
	Platform	Calling	Exclusion criteria and quality checks	Call rate	HWE P value threshold	Minimum MAF threshold	Number of autosomal SNPs used for imputation	Imputation software (version)	Association software	Statistical analysis: covariates
NTR	Affymetrix 500K Perlegen ; Illumina370 ; Illumina660 ; Affymetrix 1M	Beadstudio ; Perlegen Proprietary ; Affymetrix Genotyping Studio	Duplicate and MZ samples, sex mismatch, non-caucasians, chromosomal aberrations, Based on IBS / IBD clustering, duplicate scan, first and second degree relatives	0.95	1 E-05, criterion applied in each subset and in combined data	0.01, criterion applied in each subset and in combined data.	1257594	IMPUTE 1.0	SNPTEST v 2.2.0	Age, sex, PCs, genotyping sample
LLS	Illumina OmniExpress ; Illumina 660W-quad	GenomeStudio	Based on IBS / IBD clustering, duplicate scan, first and second degree relatives	0.95	1 E-04, criterion applied in combined data	0.01, criterion applied in each subset and in combined data	296486	IMPUTEv2	QT-assoc	Age, sex, familial relations
ERF	Illumina 318K, Illumina 370K and Affymetrix 250K combined	Illumina Beadstudio, BRLMM	Mendelian errors, gender check	0.98	1 E-06	0.1	675914	MACH-minimac	ProbABEL	Age, sex, familial relations

### Sheet: TableS2
REPLICATION
Lipids	SNP	Chr	Position	Gene	#SNPs	NEA/EA	EAF	β	SEβ	P-value	P-value replication
SM24.2	rs148237130	1	187722148	PLA2G4	1	A/G	0.97	-0.376	0.069	4.82×10 -08	No proxies found
TG54.6	rs62272917	3	151542732	AADAC	3	A/C	0.87	-0.159	0.028	1.56×10 -08	0.55 (rs17204697) for TGs
SM24.0	rs4077710	4	120058066	MYOZ2	1	C/T	0.82	-0.161	0.029	2.93×10 -08	0.61
LPC20.4	rs10025524	4	135615727	Intergenic	9	A/C	0.74	-0.12	0.022	4.36×10 -08	0.81
TG48.1, TG50.1	rs10245965	7	73063515	MLXIPL	1	T/C	0.63	0.143	0.025	2.17×10 -08	3.2 × 10-9 for TG
SM16.0	rs10237362	7	78000511	MAGI2	1	A/G	0.78	0.144	0.025	8.45×10 -09	0.74 (rs17150625)
SM22.0	rs76913386	10	134628760	CFAP46	1	C/T	0.97	-0.373	0.064	7.08×10 -09	0.23 (rs7079097)
PC.O36.3	rs79378913	13	65853309	Intergenic	1	C/A	0.97	0.342	0.061	1.76×10 -08	0.073 (rs17540725)
SM16.0*	rs11668477	19	11195030	LDLR	1	A/G	0.79	0.13	0.024	4.61×10 -08	0.0002496
PC34.4	rs73001065	19	19460541	MAU2	1	G/C	0.94	0.26	0.047	2.93×10 -08	7.2 × 10-5 (rs3794991)
PC.O36.5	rs9647195	21	18095227	Intergenic	6	G/A	0.98	0.565	0.097	6.90×10 -09	0.305
SNP: leading SNP in each locus. All loci have been previously identified by GWAS. Chr : Chromosome. #SNPs: Number of SNPs that were below the genome–wide significance threshold at each locus. NEA/EA : Non-effect allele/effect allele. EAF : Effect allele frequency. β: Effect estimate. SEβ : Standard error of the effect estimate. Previous evidence refers to the same or very closely related phenotyp…
								2

### Sheet: TableS3
PHEWAS RESULTS	P-value	N	SNP	Gene	source
Ratio of bisLallylic bonds to double bonds in lipids	7.52e-217	13524	rs174547	FADS1-2-3	GWASatlas
High-density lipoprotein cholesterol	1.21e-188	188577	rs10468017	LIPC	GWASatlas
Ratio of bisLallylic bonds to total fatty acids in lipids	5.5e-179	13171	rs174547	FADS1-2-3	GWASatlas
Triglycerides in very large HDL	2.33e-148	21536	rs10468017	LIPC	GWASatlas
CH2 groups to double bonds ratio	9.21e-146	13532	rs174547	FADS1-2-3	GWASatlas
Low-density lipoprotein cholesterol	3.8e-143	188577	rs11668477	LDLR	GWASatlas
Double bonds in fatty acids	6.94e-109	15728	rs174547	FADS1-2-3	GWASatlas
Total cholesterol	1.41e-107	188577	rs11668477	LDLR	GWASatlas
Lipid::Lysolipid::1-arachidonoylglycerophosphocholine*	2.88e-94	7507	rs174547	FADS1-2-3	GWASatlas
CH2 groups in fatty acids	5.58e-89	19021	rs174547	FADS1-2-3	GWASatlas
Lipid::Long chain fatty acid::arachidonate (20:4n6)	8.757e-84	7816	rs174547	FADS1-2-3	GWASatlas
High-density lipoprotein cholesterol	2.723e-70	19840	rs1532624	CETP	GWASatlas
Free cholesterol in large HDL	2.65e-65	21559	rs10468017	LIPC	GWASatlas
Total lipids in very large HDL	5.06e-64	19273	rs10468017	LIPC	GWASatlas
Free cholesterol in very large HDL	5.33e-62	21542	rs10468017	LIPC	GWASatlas
::::X-08402	6.123e-61	7726	rs17101394	SGPP1	GWASatlas
Cholesterol esters in large HDL	3.29e-59	19273	rs10468017	LIPC	GWASatlas
Cholesterol esters in large HDL	3.14e-52	19273	rs1532624	CETP	GWASatlas
Free cholesterol in large HDL	2.76e-51	21559	rs1532624	CETP	GWASatlas
ApoA1	4.07e-50	20687	rs1532624	CETP	GWASatlas
Total cholesterol	7.232e-48	188577	rs10468017	LIPC	GWASatlas
Total cholesterol	6.82e-47	188577	rs73001065	MAU	GWASatlas
Triglycerides cholesterol	1.646e-46	188577	rs73001065	MAU	GWASatlas
Total cholesterol in very large HDL	8.68e-44	21540	rs10468017	LIPC	GWASatlas
Free cholesterol in very large HDL	6.41e-42	21542	rs1532624	CETP	GWASatlas
Lipid::Lysolipid::1-arachidonoylglycerophosphoethanolamine*	7.693e-42	7798	rs174547	FADS1-2-3	GWASatlas
Cholesterol esters in very large HDL	1.89e-41	19273	rs10468017	LIPC	GWASatlas
Triglycerides cholesterol	1.04e-40	188577	rs174547	FADS1-2-3	GWASatlas
Low-density lipoprotein cholesterol	2.764e-40	188577	rs73001065	MAU	GWASatlas
Alcohol intake frequency.	1.1e-39	336965	rs780094 (rs11127048)	GCKR	SAIGE analysis of ICD-derived traits
Trunk predicted mass	2.6e-39	330995	rs780094 (rs11127048)	GCKR	SAIGE analysis of ICD-derived traits
Trunk fat-free mass	4.9e-39	331030	rs780094 (rs11127048)	GCKR	SAIGE analysis of ICD-derived traits
Low-density lipoprotein cholesterol	7.992e-38	188577	rs174547	FADS1-2-3	GWASatlas
Pulse rate, automated reading	8.6e-38	317756	rs174547	FADS1-2-3	SAIGE analysis of ICD-derived traits
Total cholesterol in very large HDL	1.05e-37	21540	rs1532624	CETP	GWASatlas
Total lipids in very large HDL	2.43e-37	19273	rs1532624	CETP	GWASatlas
Whole body water mass	1.9e-36	331315	rs780094 (rs11127048)	GCKR	SAIGE analysis of ICD-derived traits
::::X-10510	5.08e-36	7792	rs17101394	SGPP1	GWASatlas
Lipid::Lysolipid::1-linoleoylglycerophosphoethanolamine*	5.955e-36	7817	rs174547	FADS1-2-3	GWASatlas
Whole body fat-free mass	1.1e-35	331291	rs780094 (rs11127048)	GCKR	SAIGE analysis of ICD-derived traits
Total cholesterol	1.35e-35	188577	rs174547	FADS1-2-3	GWASatlas
ApoA1	4.36e-35	20687	rs10468017	LIPC	GWASatlas
Arm fat-free mass (right)	7.1e-35	331221	rs780094 (rs11127048)	GCKR	SAIGE analysis of ICD-derived traits
Pulse rate (automated reading)	7.899e-35	361411	rs174547	FADS1-2-3	GWASatlas
Arm predicted mass (right)	1.2e-34	331216	rs780094 (rs11127048)	GCKR	SAIGE analysis of ICD-derived traits
OmegaL3 fatty acids	1.97e-34	13544	rs174547	FADS1-2-3	GWASatlas
Medication for cholesterol, blood pressure, diabetes, or take exogenous hormones: Cholesterol lowering medication	1.092e-32	207533	rs11668477	LDLR	GWASatlas
Arm fat-free mass (left)	5.3e-32	331159	rs780094 (rs11127048)	GCKR	SAIGE analysis of ICD-derived traits
Arm predicted mass (left)	1.1e-31	331146	rs780094 (rs11127048)	GCKR	SAIGE analysis of ICD-derived traits
Non-cancer illness code, self-reported: high cholesterol	1.4e-31	337159	rs780094 (rs11127048)	GCKR	SAIGE analysis of ICD-derived traits
18:2, linoleic acid (LA)	5.3e-31	13527	rs174547	FADS1-2-3	GWASatlas
Concentration of very small VLDL particles	1.92e-30	19273	rs10468017	LIPC	GWASatlas
Basal metabolic rate	1e-29	331307	rs780094 (rs11127048)	GCKR	SAIGE analysis of ICD-derived traits
Total cholesterol	1.39e-29	188577	rs1532624	CETP	GWASatlas
Medication for cholesterol, blood pressure or diabetes: Cholesterol lowering medication	1.672e-29	176050	rs11668477	LDLR	GWASatlas
Cholesterol esters in very large HDL	3.82e-29	19273	rs1532624	CETP	GWASatlas
Total cholesterol in large LDL	9.66e-28	21552	rs11668477	LDLR	GWASatlas
Cholesterol esters in medium HDL	1.91e-27	19273	rs1532624	CETP	GWASatlas
Non-cancer illness code, self-reported: gout	2.3e-27	337159	rs780094 (rs11127048)	GCKR	SAIGE analysis of ICD-derived traits
VLDL diameter	3.56e-27	19273	rs10468017	LIPC	GWASatlas
High-density lipoprotein cholesterol	4.045e-27	188577	rs174547	FADS1-2-3	GWASatlas
Pulse rate, automated reading	6.8e-27	317756	rs780094 (rs11127048)	GCKR	SAIGE analysis of ICD-derived traits
Low-density lipoprotein cholesterol	1.844e-26	188577	rs1532624	CETP	GWASatlas
Total cholesterol in IDL	1.91e-26	19273	rs11668477	LDLR	GWASatlas
Total lipids in large LDL	2.53e-26	19273	rs11668477	LDLR	GWASatlas
Phospholipids in IDL	4.38e-26	21559	rs11668477	LDLR	GWASatlas
Concentration of large LDL particles	4.78e-26	19273	rs11668477	LDLR	GWASatlas
Cholesterol esters in large LDL	6.34e-26	19273	rs11668477	LDLR	GWASatlas
Diagnoses - secondary ICD10: E78 Disorders of lipoprotein metabolism and other lipidemias	1.05e-25	244890	rs11668477	LDLR	GWASatlas
Impedance of whole body	1.1e-25	331284	rs780094 (rs11127048)	GCKR	SAIGE analysis of ICD-derived traits
Impedance of arm (left)	1.1e-25	331292	rs780094 (rs11127048)	GCKR	SAIGE analysis of ICD-derived traits
Impedance of arm (right)	2.6e-25	331279	rs780094 (rs11127048)	GCKR	SAIGE analysis of ICD-derived traits
Triglycerides cholesterol	4.044e-25	188577	rs1532624	CETP	GWASatlas
Leg predicted mass (right)	7.4e-25	331285	rs780094 (rs11127048)	GCKR	SAIGE analysis of ICD-derived traits
Leg fat-free mass (left)	1e-24	331258	rs780094 (rs11127048)	GCKR	SAIGE analysis of ICD-derived traits
Leg fat-free mass (right)	1.1e-24	331285	rs780094 (rs11127048)	GCKR	SAIGE analysis of ICD-derived traits
Leg predicted mass (left)	1.6e-24	331253	rs780094 (rs11127048)	GCKR	SAIGE analysis of ICD-derived traits
22:6, docosahexaenoic acid (DHA)	6.3e-24	13499	rs174547	FADS1-2-3	GWASatlas
Lipid::Lysolipid::1-arachidonoylglycerophosphoinositol*	7.644e-24	7797	rs174547	FADS1-2-3	GWASatlas
Treatment/medication code: allopurinol	7.9e-24	337159	rs780094 (rs11127048)	GCKR	SAIGE analysis of ICD-derived traits
Lipid::Long chain fatty acid::adrenate (22:4n6)	4.559e-23	7778	rs174547	FADS1-2-3	GWASatlas
ApoB	5.78e-23	20690	rs11668477	LDLR	GWASatlas
High-density lipoprotein cholesterol	8.24e-23	19840	rs10468017	LIPC	GWASatlas
High-density lipoprotein - Birth cohorts	2.973e-22	4763	rs1532624	CETP	GWASatlas
Treatment/medication code: simvastatin	4.303e-22	280443	rs11668477	LDLR	GWASatlas
Lipid::Essential fatty acid::eicosapentaenoate (EPA; 20:5n3)	1.121e-21	7816	rs174547	FADS1-2-3	GWASatlas
Triglycerides cholesterol	7.559e-21	188577	rs10468017	LIPC	GWASatlas
Concentration of small LDL particles	1.18e-20	19273	rs11668477	LDLR	GWASatlas
Sitting height	1.4e-20	336172	rs780094 (rs11127048)	GCKR	SAIGE analysis of ICD-derived traits
Total cholesterol in small VLDL	5.85e-20	21557	rs11668477	LDLR	GWASatlas
Medication for cholesterol, blood pressure or diabetes: Cholesterol lowering medication	7.593e-20	176050	rs73001065	MAU	GWASatlas
Phospholipids in IDL	8.48e-20	21559	rs10468017	LIPC	GWASatlas
Standing height	1.9e-19	336474	rs780094 (rs11127048)	GCKR	SAIGE analysis of ICD-derived traits
Non-cancer illness code, self-reported: high cholesterol	2.4e-19	337159	rs12366015	APOA1	SAIGE analysis of ICD-derived traits
Concentration of very small VLDL particles	7.3e-19	19273	rs11668477	LDLR	GWASatlas
Total lipids in very large HDL	8.23e-19	19273	rs174547	FADS1-2-3	GWASatlas
Free cholesterol in very large HDL	4.32e-18	21542	rs174547	FADS1-2-3	GWASatlas
Medication for cholesterol, blood pressure, diabetes, or take exogenous hormones: Cholesterol lowering medication	5.526e-18	207533	rs12366015	APOA1	GWASatlas
Cholesterol esters in very large HDL	2.14e-17	19273	rs174547	FADS1-2-3	GWASatlas
Comparative height size at age 10	2.7e-17	332021	rs780094 (rs11127048)	GCKR	SAIGE analysis of ICD-derived traits
Total cholesterol in very large HDL	3.94e-17	21540	rs174547	FADS1-2-3	GWASatlas
Age-related Macular Degeneration	7.21e-17	33976	rs1532624	CETP	GWASatlas
VLDL diameter	1.04e-16	19273	rs174547	FADS1-2-3	GWASatlas
Total cholesterol in IDL	3.3e-16	19273	rs10468017	LIPC	GWASatlas
Alanine	5.61e-16	24796	rs11127048	GCKR	GWASatlas
Impedance of leg (left)	1.1e-15	331296	rs780094 (rs11127048)	GCKR	SAIGE analysis of ICD-derived traits
Lipid::Long chain fatty acid::stearidonate (18:4n3)	1.626e-15	7775	rs174547	FADS1-2-3	GWASatlas
Illnesses of father: Heart disease	2.023e-15	355137	rs11668477	LDLR	GWASatlas
Free cholesterol in large HDL	2.59e-15	21559	rs174547	FADS1-2-3	GWASatlas
Impedance of leg (right)	2.8e-15	331301	rs780094 (rs11127048)	GCKR	SAIGE analysis of ICD-derived traits
Sodium in urine	4.4e-15	326831	rs780094 (rs11127048)	GCKR	SAIGE analysis of ICD-derived traits
Concentration of very small VLDL particles	5.59e-15	19273	rs1532624	CETP	GWASatlas
Low-density lipoprotein cholesterol	5.772e-15	19840	rs11668477	LDLR	GWASatlas
Triglycerides in very large HDL	1.03e-14	21536	rs174547	FADS1-2-3	GWASatlas
Total cholesterol in small VLDL	2.81e-14	21557	rs1532624	CETP	GWASatlas
Weight	4e-14	336227	rs780094 (rs11127048)	GCKR	SAIGE analysis of ICD-derived traits
Cholesterol esters in large HDL	4.25e-14	19273	rs174547	FADS1-2-3	GWASatlas
Medication for cholesterol, blood pressure or diabetes: Cholesterol lowering medication	1.646e-13	176050	rs12366015	APOA1	GWASatlas
Male-specific factors - Hair/balding pattern: Pattern 1	2.732e-13	176380	rs174547	FADS1-2-3	GWASatlas
Lipid::Essential fatty acid::docosapentaenoate (n3 DPA; 22:5n3)	2.932e-13	7821	rs174547	FADS1-2-3	GWASatlas
Triglycerides in small VLDL	4e-13	21558	rs1532624	CETP	GWASatlas
Medication for cholesterol, blood pressure or diabetes: Cholesterol lowering medication	5.3e-13	154702	rs780094 (rs11127048)	GCKR	SAIGE analysis of ICD-derived traits
Lipid::Essential fatty acid::dihomo-linolenate (20:3n3 or n6)	7.222e-13	7805	rs174547	FADS1-2-3	GWASatlas
Triglycerides in small VLDL	7.47e-13	21558	rs12366015	APOA1	GWASatlas
Treatment/medication code: simvastatin	8.562e-13	280443	rs73001065	MAU	GWASatlas
Diagnoses - secondary ICD10: E78 Disorders of lipoprotein metabolism and other lipidemias	9.241e-13	244890	rs73001065	MAU	GWASatlas
Disorders of lipoid metabolism	9.3e-13	35927 / 373034	rs780094 (rs11127048)	GCKR	UK Biobank PheWeb based on the Neale lab analysis
Hyperlipidemia	1e-12	35844 / 373034	rs780094 (rs11127048)	GCKR	UK Biobank PheWeb based on the Neale lab analysis
Hypercholesterolemia	1e-12	33242 / 373034	rs780094 (rs11127048)	GCKR	UK Biobank PheWeb based on the Neale lab analysis
Pulse rate	1.1e-12	110153	rs174547	FADS1-2-3	SAIGE analysis of ICD-derived traits
Triglycerides in small VLDL	1.4e-12	21558	rs11127048	GCKR	GWASatlas
Non-cancer illness code, self-reported: high cholesterol	2e-12	337159	rs10468017	LIPC	SAIGE analysis of ICD-derived traits
Triglycerides in very large VLDL	2.1e-12	21548	rs11127048	GCKR	GWASatlas
Medication for cholesterol, blood pressure, diabetes, or take exogenous hormones: Cholesterol lowering medication	3.2e-12	180203	rs12366015	APOA1	SAIGE analysis of ICD-derived traits
Standing height	3.249e-12	385748	rs73001065	MAU	GWASatlas
Diabetes diagnosed by doctor	3.3e-12	336473	rs780094 (rs11127048)	GCKR	SAIGE analysis of ICD-derived traits
Lipid::Lysolipid::1-palmitoylglycerophosphoethanolamine	3.329e-12	7763	rs10468017	LIPC	GWASatlas
Gout	4.2e-12	3195 / 405198	rs780094 (rs11127048)	GCKR	UK Biobank PheWeb based on the Neale lab analysis
Ratio of bisLallylic bonds to double bonds in lipids	4.3e-12	13524	rs12928099	PDXDC1	GWASatlas
Treatment/medication code: atorvastatin	5e-12	337159	rs780094 (rs11127048)	GCKR	SAIGE analysis of ICD-derived traits
Standing height	5.6e-12	336474	rs174547	FADS1-2-3	SAIGE analysis of ICD-derived traits
Medication for cholesterol, blood pressure, diabetes, or take exogenous hormones: Cholesterol lowering medication	5.7e-12	180203	rs780094 (rs11127048)	GCKR	SAIGE analysis of ICD-derived traits
Facial ageing	6.401e-12	354097	rs174547	FADS1-2-3	GWASatlas
Triglycerides in small VLDL	6.89e-12	21558	rs73001065	MAU	GWASatlas
Concentration of very small VLDL particles	8.63e-12	19273	rs73001065	MAU	GWASatlas
OmegaL6 fatty acids	9.5e-12	13506	rs10468017	LIPC	GWASatlas
Treatment/medication code: atorvastatin	1.2e-11	337159	rs12366015	APOA1	SAIGE analysis of ICD-derived traits
Treatment/medication code: fenofibrate	1.3e-11	337159	rs12366015	APOA1	SAIGE analysis of ICD-derived traits
Blood clot, DVT, bronchitis, emphysema, asthma, rhinitis, eczema, allergy diagnosed by doctor: Asthma	1.344e-11	385822	rs174547	FADS1-2-3	GWASatlas
Age-related Macular Degeneration	1.3794e-11	59462	rs1532624	CETP	GWASatlas
ApoA1	1.48e-11	20687	rs174547	FADS1-2-3	GWASatlas
Type 2 diabetes	1.5e-11	18945 / 388756	rs780094 (rs11127048)	GCKR	UK Biobank PheWeb based on the Neale lab analysis
Total cholesterol in small VLDL	2.22e-11	21557	rs73001065	MAU	GWASatlas
Age-related Macular Degeneration	2.81e-11	33976	rs10468017	LIPC	GWASatlas
VLDL diameter	3.39e-11	19273	rs11127048	GCKR	GWASatlas
Ratio of bisLallylic bonds to total fatty acids in lipids	3.61e-11	13171	rs12928099	PDXDC1	GWASatlas
Male-specific factors - Hair/balding pattern: Pattern 4	3.881e-11	176380	rs174547	FADS1-2-3	GWASatlas
Total cholesterol in large VLDL	3.98e-11	21235	rs73001065	MAU	GWASatlas
Total cholesterol in large VLDL	4.8e-11	21235	rs11127048	GCKR	GWASatlas
Non-cancer illness code, self-reported: asthma	6.9e-11	337159	rs174547	FADS1-2-3	SAIGE analysis of ICD-derived traits
Total lipids in very large VLDL	7.26e-11	19273	rs73001065	MAU	GWASatlas
Nap during day	8.9e-11	337074	rs174547	FADS1-2-3	SAIGE analysis of ICD-derived traits
Diabetes mellitus	9.4e-11	20203 / 388756	rs780094 (rs11127048)	GCKR	UK Biobank PheWeb based on the Neale lab analysis
Daytime dozing / sleeping (narcolepsy)	1e-10	336082	rs780094 (rs11127048)	GCKR	SAIGE analysis of ICD-derived traits
High-density lipoprotein cholesterol	1.234e-10	2240	rs1532624	CETP	GWASatlas
Lipid::Lysolipid::1-arachidonoylglycerophosphoethanolamine*	1.287e-10	7798	rs10468017	LIPC	GWASatlas
Alcohol intake versus 10 years previously	1.7e-10	313248	rs780094 (rs11127048)	GCKR	SAIGE analysis of ICD-derived traits
Fasting glucose main effect	2.688e-10	58074	rs174547	FADS1-2-3	GWASatlas
Gout and other crystal arthropathies	4.3e-10	3763 / 405198	rs780094 (rs11127048)	GCKR	UK Biobank PheWeb based on the Neale lab analysis
Phospholipids in chylomicrons and extremely large VLDL	5.77e-10	21542	rs11127048	GCKR	GWASatlas
OmegaL3 fatty acids	5.93e-10	13544	rs73001065	MAU	GWASatlas
Non-cancer illness code, self-reported: diabetes	6.9e-10	337159	rs780094 (rs11127048)	GCKR	SAIGE analysis of ICD-derived traits
Blood clot, DVT, bronchitis, emphysema, asthma, rhinitis, eczema, allergy diagnosed by doctor: Asthma	7.8e-10	336782	rs174547	FADS1-2-3	SAIGE analysis of ICD-derived traits
Hyperlipidemia	9.6e-10	35844 / 373034	rs12366015	APOA1	UK Biobank PheWeb based on the Neale lab analysis
Medication for cholesterol, blood pressure or diabetes: Cholesterol lowering medication	1e-09	154702	rs12366015	APOA1	SAIGE analysis of ICD-derived traits
Disorders of lipoid metabolism	1e-09	35927 / 373034	rs12366015	APOA1	UK Biobank PheWeb based on the Neale lab analysis
Lipid::Lysolipid::1-eicosatrienoylglycerophosphocholine*	1.056e-09	7809	rs174547	FADS1-2-3	GWASatlas
Heart rate	1.134e-09	85787	rs174547	FADS1-2-3	GWASatlas
ApoB	1.29e-09	20690	rs73001065	MAU	GWASatlas
Cholelithiasis	1.3e-09	13777 / 391307	rs174547	FADS1-2-3	UK Biobank PheWeb based on the Neale lab analysis
High-density lipoprotein cholesterol	1.622e-09	19840	rs174547	FADS1-2-3	GWASatlas
Triglycerides in very large HDL	1.91e-09	21536	rs1532624	CETP	GWASatlas
Non-cancer illness code, self-reported: hypothyroidism/myxoedema	1.933e-09	289307	rs174547	FADS1-2-3	GWASatlas
18:2, linoleic acid (LA)	2.13e-09	13527	rs10468017	LIPC	GWASatlas
Glycoprotein acetyls, mainly a1Lacid glycoprotein	2.2e-09	19270	rs11127048	GCKR	GWASatlas
Cholelithiasis	2.6e-09	13777 / 391307	rs780094 (rs11127048)	GCKR	UK Biobank PheWeb based on the Neale lab analysis
Triglycerides cholesterol	3.224e-09	188577	rs10245965	MLXIPL	GWASatlas
Total lipids in very large VLDL	3.35e-09	19273	rs11127048	GCKR	GWASatlas
::::X-11204	3.454e-09	7799	rs10468017	LIPC	GWASatlas
Triglycerides in very large VLDL	3.46e-09	21548	rs73001065	MAU	GWASatlas
Fasting glucose main effect (adjusted for BMI)	3.866e-09	58074	rs174547	FADS1-2-3	GWASatlas
Concentration of very large VLDL particles	4.4e-09	18960	rs11127048	GCKR	GWASatlas
Crohn's Disease	4.781e-09	40266	rs11127048	GCKR	GWASatlas
18:2, linoleic acid (LA)	4.81e-09	13527	rs12366015	APOA1	GWASatlas
18:2, linoleic acid (LA)	5.3e-09	13527	rs11668477	LDLR	GWASatlas
Pulse rate	5.5e-09	110153	rs780094 (rs11127048)	GCKR	SAIGE analysis of ICD-derived traits
Cholelithiasis and cholecystitis	5.9e-09	16225 / 391307	rs780094 (rs11127048)	GCKR	UK Biobank PheWeb based on the Neale lab analysis
OmegaL6 fatty acids	6.57e-09	13506	rs11668477	LDLR	GWASatlas
Concentration of small LDL particles	7.62e-09	19273	rs73001065	MAU	GWASatlas
Hypercholesterolemia	8e-09	33242 / 373034	rs12366015	APOA1	UK Biobank PheWeb based on the Neale lab analysis
Total cholesterol in large VLDL	9.48e-09	21235	rs12366015	APOA1	GWASatlas
Standing height	1.039e-08	385748	rs174547	FADS1-2-3	GWASatlas
CH2 groups to double bonds ratio	1.04e-08	13532	rs12928099	PDXDC1	GWASatlas
Diagnoses - secondary ICD10: E78 Disorders of lipoprotein metabolism and other lipidemias	1.117e-08	244890	rs12366015	APOA1	GWASatlas
Triglycerides in small VLDL	1.16e-08	21558	rs11668477	LDLR	GWASatlas
::::X-12038	1.192e-08	7758	rs1532624	CETP	GWASatlas
Treatment/medication code: levothyroxine sodium	1.473e-08	280443	rs174547	FADS1-2-3	GWASatlas
Lipid::Lysolipid::1-eicosadienoylglycerophosphocholine*	1.479e-08	6892	rs174547	FADS1-2-3	GWASatlas
Fasting glucose	1.719e-08	46186	rs174547	FADS1-2-3	GWASatlas
Total cholesterol in large VLDL	1.91e-08	21235	rs1532624	CETP	GWASatlas
Medication for cholesterol, blood pressure or diabetes: None of the above	2.2e-08	154702	rs12366015	APOA1	SAIGE analysis of ICD-derived traits
Impedance measures - Leg fat-free mass (right)	2.29e-08	379793	rs73001065	MAU	GWASatlas
Total cholesterol in small VLDL	2.41e-08	21557	rs12366015	APOA1	GWASatlas
Average weekly champagne plus white wine intake	2.6e-08	240864	rs174547	FADS1-2-3	SAIGE analysis of ICD-derived traits
OmegaL3 fatty acids	2.61e-08	13544	rs11127048	GCKR	GWASatlas
Triglycerides in very large HDL	2.84e-08	21536	rs12366015	APOA1	GWASatlas
Impedance measures - Leg predicted mass (right)	3.12e-08	379793	rs73001065	MAU	GWASatlas
Concentration of very large VLDL particles	3.17e-08	18960	rs73001065	MAU	GWASatlas
Treatment/medication code: simvastatin	3.2e-08	337159	rs780094 (rs11127048)	GCKR	SAIGE analysis of ICD-derived traits
Double bonds in fatty acids	4.12e-08	15728	rs12928099	PDXDC1	GWASatlas
Cholelithiasis and cholecystitis	4.5e-08	16225 / 391307	rs174547	FADS1-2-3	UK Biobank PheWeb based on the Neale lab analysis
Total lipids in chylomicrons and extremely large VLDL	4.5e-08	18960	rs73001065	MAU	GWASatlas
Neovascular disease	1.147e-07	54938	rs1532624	CETP	GWASatlas
22:6, docosahexaenoic acid (DHA)	1.23e-07	13499	rs10468017	LIPC	GWASatlas
Age-related Macular Degeneration	1.3569e-07	59462	rs10468017	LIPC	GWASatlas
::::X-12644	1.53e-07	7795	rs10468017	LIPC	GWASatlas
::::X-10395	3.609e-07	7784	rs1532624	CETP	GWASatlas
